# Comparative Dual RNA-Seq Analysis of Eight *Orientia tsutsugamushi* Strains in Endothelial Cells Reveals Regulatory Patterns in Bacterial and Host Pathways During Infection

**DOI:** 10.1101/2025.12.01.691569

**Authors:** Regan Hayward, Suthida Chuenklin, Chitrasak Kullapanich, Panjaporn Chaichana, Brian Ferguson, Lars Barquist, Jeanne Salje

## Abstract

*Orientia tsutsugamushi* is an obligate intracellular bacterium that causes the mite-borne human disease scrub typhus. The species is characterised by having many strains that differ in their ability to cause disease in murine infection models and in human patients. The genomes of a diverse set of *Orientia tsutsugamushi* strains have recently been analysed in detail, revealing broadly similar gene content with genomes differing primarily in synteny and in the composition of a large arsenal of predicted secreted effector proteins. Given the similarity in gene content, here we asked whether the observed differences in virulence were driven by genome-wide differences in gene expression of bacterial genes, and differences in the ensuing response of infected host cells. To explore this, we carried out a dual RNA sequencing analysis of eight diverse strains of *Orientia tsutsugamushi* grown in cultured human endothelial cells. An overall analysis found no clear patterns in the bacterial or host gene expression patterns that correlate with the ability to cause disease. We found that all strains induce a strong type 1 interferon response in endothelial cells, but that within that broad response each strain has a unique fingerprint of induced genes likely leading to different disease outcomes when combined with a complex immune system *in vivo*. We compared expression levels of orthologous genes between different strains and identified some bacterial pathways with constant expression levels whilst others were more variable, leading to the identification of specific pathways under tight transcriptional control during cellular infection. Together our data show that inter-strain differences in virulence are not defined by expression levels of any one set of bacterial or host genes and also reveal insights into transcriptional regulation of different pathways in *Orientia tsutsugamushi*.
