## Supplementary material for "Comparative Dual RNA-Seq Analysis of Eight *Orientia tsutsugamushi* Strains in Endothelial Cells Reveals Regulatory Patterns in Bacterial and Host Pathways During Infection": Supp Table 1

### Sheet: 1
Strain	Original isolation (host species)	Source	Reference
Ikeda	Human	Jason Carlyon	Tamura A, Takahashi K, Tsuruhara T, Urakami H, Miyamura S, Sekikawa H, et al. Isolation of Rickettsia tsutsugamushi antigenically different from Kato, Karp, and Gilliam strains from patients. Microbiol Immunol. 1984; 28: 873–82. PMID: 6438448
Karp	Human	MORU/Al Richards	Enatsu T, Urakami H, Tamura A. Phylogenetic analysis of Orientia tsutsugamushi strains based on the sequence homologies of 56-kDa type-specific antigen genes. FEMS Microbiol Lett. 1999; 180: 163–169. https://doi.org/10.1111/j.1574-6968.1999.tb08791.x PMID: 10556707
TA686	Mouse	MORU	Enatsu T, Urakami H, Tamura A. Phylogenetic analysis of Orientia tsutsugamushi strains based on the sequence homologies of 56-kDa type-specific antigen genes. FEMS Microbiol Lett. 1999; 180: 163–169. https://doi.org/10.1111/j.1574-6968.1999.tb08791.x PMID: 10556707
UT76	Human	MORU	Blacksell SD, Luksameetanasan R, Kalambaheti T, Aukkanit N, Paris DH, McGready R, et al. Genetic typing of the 56-kDa type-specific antigen gene of contemporary Orientia tsutsugamushi isolates causing human scrub typhus at two sites in north-eastern and western Thailand. FEMS Immunol Med Microbiol. 2008; 52: 335–342. https://doi.org/10.1111/j.1574-695X.2007.00375.x PMID: 18312580
TA763	Mouse	MORU	Enatsu T, Urakami H, Tamura A. Phylogenetic analysis of Orientia tsutsugamushi strains based on the sequence homologies of 56-kDa type-specific antigen genes. FEMS Microbiol Lett. 1999; 180: 163–169. https://doi.org/10.1111/j.1574-6968.1999.tb08791.x PMID: 10556707
Gilliam	Human	MORU/Al Richards	Rights FL, Smadel JE. Studies on scrub typhus; tsutsugamushi disease; heterogenicity of strains of R.tsutsugamushi as demonstrated by cross-vaccination studies. J Exp Med. 1948; 87: 339–51. PMID:18904219
Kato	Human	MORU/Al Richards	Enatsu T, Urakami H, Tamura A. Phylogenetic analysis of Orientia tsutsugamushi strains based on the sequence homologies of 56-kDa type-specific antigen genes. FEMS Microbiol Lett. 1999; 180: 163–169. https://doi.org/10.1111/j.1574-6968.1999.tb08791.x PMID: 10556707
UT176	Human	MORU/Al Richards	Paris DH, Aukkanit N, Jenjaroen K, Blacksell SD, Day NPJ. A highly sensitive quantitative real-time PCR assay based on the groEL gene of contemporary Thai strains of Orientia tsutsugamushi. Clin Microbiol Infect. 2009; 15: 488–95. https://doi.org/10.1111/j.1469-0691.2008.02671.x PMID: 19416296
Karp	Human	MORU/Al Richards	Enatsu T, Urakami H, Tamura A. Phylogenetic analysis of Orientia tsutsugamushi strains based on the sequence homologies of 56-kDa type-specific antigen genes. FEMS Microbiol Lett. 1999; 180: 163–169. https://doi.org/10.1111/j.1574-6968.1999.tb08791.x PMID: 10556707
