## Supplementary material for "Comparative Dual RNA-Seq Analysis of Eight *Orientia tsutsugamushi* Strains in Endothelial Cells Reveals Regulatory Patterns in Bacterial and Host Pathways During Infection": Supp Table 2

### Sheet: Supp. Fig. 2
Ot strains	Biological replicate#	*Bacterial amount from D7 pre-growth Ot used to infect a T25 flask (copies)	Approx. MOI		The copy numbers of Ot grown/flask at 6 dpi	**The final quantity of Ot was subject to RNA extraction	Sign of host cell detachment	***Concentration of total RNA (ng/ul)	Nanodrop 260/280	Nanodrop 260/230
Ikeda	1	6040000	2.7	:1	188000000	163000000	No	684.1	2.09	1.89
	2	4410000	1.97	:1	197000000	171000000	No	783.3	2.1	1.88
	3	5550000	2.48	:1	163000000	141000000	No	831.5	2.1	1.94
Karp	1	43400000	19.38	:1	319000000	277000000	Possible	741.4	2.12	1.34
	2	45700000	20.39	:1	546000000	473000000	Possible	612.2	2.11	0.98
	3	49600000	22.16	:1	936000000	812000000	Possible	663.9	2.11	1.64
TA686	1	31300000	13.97	:1	38600000	33500000	Possible	34.5	1.72	0.8
	2	37600000	16.77	:1	55000000	47700000	Possible	22.9	1.64	0.53
	3	29100000	12.98	:1	51900000	44900000	Possible	28.7	1.67	0.59
UT76	1	73800000	32.97	:1	334000000	289000000	Possible	117.7	2.07	1.72
	2	81400000	36.35	:1	390000000	338000000	Possible	88.3	2.02	1.35
	3	68300000	30.51	:1	235000000	204000000	Possible	370.8	2.1	1.66
TA763	1	3730000	1.67	:1	14600000	13100000	Possible	431.6	2.07	2.02
	2	3700000	1.65	:1	21200000	19100000	Possible	454.2	2.08	1.6
	3	2470000	1.1	:1	20000000	18000000	Possible	566.6	2.07	2.11
Gilliam	1	216000000	96.64	:1	521000000	469000000	Possible	231	2.12	2
	2	142000000	56.51	:1	717000000	645000000	Possible	369	2.12	2.22
	3	177000000	78.97	:1	986000000	888000000	Possible	440.3	2.11	1.86
Kato	1	41900000	18.7	:1	226000000	203000000	No	233.9	2.11	1.51
	2	38200000	17.07	:1	235000000	211000000	No	229.2	2.1	1.68
	3	35600000	15.89	:1	252000000	226000000	No	181.9	2.1	1.44
		*Amount of pre-growth or the primary passage bacteria cultured until 7 days post-infection as determined by the tsa47 qPCR
		** Amount of the secondary passage bacteria at 6 days post-infection used for RNA extraction.
		***The total RNA was isolated from Ot-infected HUVECs
