## Supplementary material for "Comparative Dual RNA-Seq Analysis of Eight *Orientia tsutsugamushi* Strains in Endothelial Cells Reveals Regulatory Patterns in Bacterial and Host Pathways During Infection": Supp Table 3

### Sheet: Supp. Fig. 3
Strain	Biological replicate	No. of sequenced reads
Ikeda	1	64462256
	2	60040055
	3	65760793
Karp	1	57755694
	2	62835262
	3	66363553
TA686	1	55159753
	2	61974748
	3	59571713
UT76	1	59952763
	2	56475521
	3	58658101
TA763	1	55513366
	2	55353017
	3	59890455
Gilliam	1	73914935
	2	66964112
	3	75135577
Kato	1	70485017
	2	70860342
	3	69398592
