## Supplementary material for "Comparative Dual RNA-Seq Analysis of Eight *Orientia tsutsugamushi* Strains in Endothelial Cells Reveals Regulatory Patterns in Bacterial and Host Pathways During Infection": Supp Table 6

### Sheet: Peptidoglycan gene primers
#	Karp ID	Gene name	Fw sequence (5'--> 3')	Rv sequence (5'--> 3')
1	Karp_00415	amiD/ybjR	GCAAGTACCGCGCAAGAGTTTAC	GTATCGTTTTGCCAGGCACTAAC
2	Karp_02606	rodA	GCGCGCTCATAAGCAAATTCTA	CCTATCCATCTCCTTGCCCCC
3	Karp_02608	PBP2/mrdB	GGCCTAATGATGCTGAAAGGGC	CAAGCTCTCTAACCTTTAGGCCTC
4	Karp_00621	PBP4	AGCTGCTGAGTCATACTAGCGG	TGCCCAACAGATTGTAACTGCTG
5	Karp_02004	murB	GGAATTGCTATGAATGCTGGGGC	AGCCATTCACGATGCATTGCC
6	Karp_00838	murJ	CCTGCTGCTGTTGTAATTGGAATG	CACAATTTGCATAGAATGCTGGAG
7	Karp_02006	ftsQ	GCTGCAATTAATGCTGATACTGGT	GCCAAATTGCTATTGGCTTTCTTTC
8	Karp_02212	ftsZ	CCGCAGCAGCAGAAGAGTCA	TGCCCACCTTCAAGAGTAAAAGG
9	Karp_00287	house1	AGCAAATCCCCTTCAGTAGCAGT	CGATTTGCCAGTTTGGGCCATAA
10	Karp_00359	house2	ATTCCAAGCTCCCTTTGAACGTTT	ACTTTTTAGCCTCAGATGCTGCTG
11	Karp_02213	murA	AGCGGAACTATTGCATTAACAGC	TGTAGGTCAATACGTCTCTGCCC
12	Karp_02003	murC	AGGCGCTTTACAAAGATCGGAG	GTCTAGAGTAACGATGCGGTTG
13	Karp_01341	murD	GGCAACAAATGCAGATGCTGC	GTTTCTGCAAGAGCATATCTAGATTG
14	Karp_00044	murE	GAGCGCGTTATCACAGCTAG	GGCACTGAGGCAAGATTTAGTAG
15	Karp_00045	murF	CTGAATGCGCTACTACTATGAGC	GATCGCGGCTAAAACTAGTAAATG
16	Karp_01343	murG	GGAACTCCTGTGCGAAAAGCT	CCTTTGCTACAGCTTGATGAAC
17	Karp_01811	mreB	AGCCTTATGCATTTGGGCATGA	AATTATTACTGGCCCAGCAAAGC
18	Karp_00043	mraY	GATGTGTTACTTAGCTGACAACG	GCACCGCCAAGTGATAAACTAC
19	Karp_00046	ftsI/pbpA2	GCTCCTTCAATTATAGCCCGTAC	GCCAGGAATTCCTAAATCATACACT
20	Karp_01342	ftsW	CAGCTATTCAAAGCAATGAAATTCG	CCAAAATCAAGAGCCATAGTAACGG
21	Karp_01518	slt	GGTGGCAATTAAGATCAGAGGC	GGGTTTTGTAACTTGTTGTGCC
22	Karp_00623	rpoC	GGTACGTTCTGTTCTTACTTGCG	CTTCAACTCCTCTAGTAGCTGC
23	Karp_00624	rpoB	GTTTGGTTGGGAAATTGTTAGCTG	CACATATGGACCACATTGCCC
24	Karp_01022	gyrB	CGATAGTTGGTGAAGCTCCGA	ACTTCACTAGAACGCTCATCAGT
25	Karp_01876	infB	CCTGGACATGAAGCTTTCAGC	TCAGGATTGGCATCTGGAGC
26	Karp_00798	scaA	GCAGTAGCAGCTCTCCTCCAAC	GTAGGTGATCGCGTAACAAACG
27
28
